# *Wolbachia, Cardinium* and climate: an analysis of global data

**DOI:** 10.1101/490284

**Authors:** J. Charlesworth, L. A. Weinert, E. V. Araujo-Jnr., J. J. Welch

## Abstract

Bacterial secondary symbionts are very common in terrestrial arthropods, but infection levels vary widely among populations. Experiments and within-species comparisons both suggest that environmental temperature might be important in explaining this variation. To investigate the importance of temperature, at broad geographical and taxonomic scales, we extended a global database of terrestrial arthropods screened for *Wolbachia* and *Cardinium*. Our final data set contained data from 114,297 arthropods (>2,500 species) screened for *Wolbachia* and 17,011 arthropods (>800 species) screened for *Cardinium*, including population samples from 137 different countries, and with mean temperatures varying from - 6.5 to 29.2°C. In insects and relatives, *Cardinium* infection showed a clear and consistent tendency to increase with temperature. For *Wolbachia*, a tendency to increase with temperature in temperate climates, is counteracted by reduced prevalence in the tropics, resulting in a weak negative trend overall. We discuss the implications of these results for natural and introduced symbionts, in regions affected by climate change.
