## Supplementary material for "*Wolbachia, Cardinium* and climate: an analysis of global data"

### Sheet: Results.wolb.Chelicerata.txt
Bacterium	Host_group	n_screens	n_individuals	n_infected	min(n_species)	max(n_species)	MeanPrevalence_model	rho_model	np	lnL	AIC	temp-slope	temp-p.value
Wolbachia	Mandibulata	7988	102269	47734	2461	3693	-	-	2	-11017.5	22039	na	na
Wolbachia	Mandibulata	7988	102269	47734	2461	3693	temp	-	3	-11011.2	22028.3	-0.0107949	0.000367908
Wolbachia	Mandibulata	7988	102269	47734	2461	3693	temp	temp	4	-10989.7	21987.4	-0.0118223	0.000105028
Wolbachia	Mandibulata	7988	102269	47734	2461	3693	K5	-	6	-10982.4	21976.8	na	na
Wolbachia	Mandibulata	7988	102269	47734	2461	3693	K5	K5	10	-10956	21931.9	na	na
Wolbachia	Mandibulata	7988	102269	47734	2461	3693	temp+K5	-	7	-10972.5	21958.9	0.0236508	7.77587e-06
Wolbachia	Mandibulata	7988	102269	47734	2461	3693	temp+K5	temp+K5	12	-10943.6	21911.1	0.0232968	1.26365e-05
Wolbachia	Mandibulata	7988	102269	47734	2461	3693	K31	-	27	-10846.6	21747.2	na	na
Wolbachia	Mandibulata	7988	102269	47734	2461	3693	temp+K31	-	28	-10846.5	21748.9	0.00372203	0.572419
Wolbachia	Chelicerata	636	8410	2146	322	348	-	-	2	-998.484	2000.97	na	na
Wolbachia	Chelicerata	636	8410	2146	322	348	temp	-	3	-998.421	2002.84	-0.00521613	0.718938
Wolbachia	Chelicerata	636	8410	2146	322	348	temp	temp	4	-997.932	2003.86	-0.00401957	0.784541
Wolbachia	Chelicerata	636	8410	2146	322	348	K5	-	6	-990.356	1992.71	na	na
Wolbachia	Chelicerata	636	8410	2146	322	348	K5	K5	10	-987.127	1994.25	na	na
Wolbachia	Chelicerata	636	8410	2146	322	348	temp+K5	-	7	-990.343	1994.69	0.00278465	0.868292
Wolbachia	Chelicerata	636	8410	2146	322	348	temp+K5	temp+K5	12	-987.116	1998.23	0.00261849	0.877285
Wolbachia	Chelicerata	636	8410	2146	322	348	K31	-	20	-952.406	1944.81	na	na
Wolbachia	Chelicerata	636	8410	2146	322	348	temp+K31	-	21	-951.547	1945.09	0.0328801	0.180521
Wolbachia	Coleoptera	568	5812	1941	222	324	-	-	2	-690.332	1384.66	na	na
Wolbachia	Coleoptera	568	5812	1941	222	324	temp	-	3	-665.757	1337.51	-0.083583	7.18865e-11
Wolbachia	Coleoptera	568	5812	1941	222	324	temp	temp	4	-661.775	1331.55	-0.077008	1.452e-09
Wolbachia	Coleoptera	568	5812	1941	222	324	K5	-	6	-644.469	1300.94	na	na
Wolbachia	Coleoptera	568	5812	1941	222	324	K5	K5	10	-637.634	1295.27	na	na
Wolbachia	Coleoptera	568	5812	1941	222	324	temp+K5	-	7	-643.334	1300.67	0.0373041	0.12645
Wolbachia	Coleoptera	568	5812	1941	222	324	temp+K5	temp+K5	12	-631.648	1287.3	0.0383641	0.116434
Wolbachia	Coleoptera	568	5812	1941	222	324	K31	-	20	-601.03	1242.06	na	na
Wolbachia	Coleoptera	568	5812	1941	222	324	temp+K31	-	21	-597.657	1237.31	-0.0806598	0.00892021
Wolbachia	Diptera	2194	40970	24637	601	879	-	-	2	-3521.39	7046.77	na	na
Wolbachia	Diptera	2194	40970	24637	601	879	temp	-	3	-3520.94	7047.88	0.00537594	0.343743
Wolbachia	Diptera	2194	40970	24637	601	879	temp	temp	4	-3516.77	7041.55	0.0065245	0.249637
Wolbachia	Diptera	2194	40970	24637	601	879	K5	-	6	-3504.32	7020.65	na	na
Wolbachia	Diptera	2194	40970	24637	601	879	K5	K5	10	-3489.43	6998.87	na	na
Wolbachia	Diptera	2194	40970	24637	601	879	temp+K5	-	7	-3481.64	6977.28	0.0668945	1.95751e-11
Wolbachia	Diptera	2194	40970	24637	601	879	temp+K5	temp+K5	12	-3464.64	6953.28	0.0685562	0
Wolbachia	Diptera	2194	40970	24637	601	879	K31	-	23	-3302.73	6651.46	na	na
Wolbachia	Diptera	2194	40970	24637	601	879	temp+K31	-	24	-3300.33	6648.65	0.0299753	0.0227116
Wolbachia	Culicidae (Diptera)	513	13710	11586	69	79	-	-	2	-819.933	1643.87	na	na
Wolbachia	Culicidae (Diptera)	513	13710	11586	69	79	temp	-	3	-786.622	1579.24	-0.113341	9.78e-15
Wolbachia	Culicidae (Diptera)	513	13710	11586	69	79	temp	temp	4	-777.613	1563.23	-0.0965033	8.11e-11
Wolbachia	Culicidae (Diptera)	513	13710	11586	69	79	K5	-	5	-764.094	1538.19	na	na
Wolbachia	Culicidae (Diptera)	513	13710	11586	69	79	K5	K5	8	-757.698	1531.4	na	na
Wolbachia	Culicidae (Diptera)	513	13710	11586	69	79	temp+K5	-	6	-761.715	1535.43	0.0711165	0.0270964
Wolbachia	Culicidae (Diptera)	513	13710	11586	69	79	temp+K5	temp+K5	10	-748.669	1517.34	0.108481	0.00140919
Wolbachia	Culicidae (Diptera)	513	13710	11586	69	79	K30	-	19	-689.808	1417.62	na	na
Wolbachia	Culicidae (Diptera)	513	13710	11586	69	79	temp+K30	-	20	-689.415	1418.83	0.0355757	0.361693
Wolbachia	Diptera_minus_Culicidae	1680	27259	13051	532	799	-	-	2	-2435.63	4875.26	na	na
Wolbachia	Diptera_minus_Culicidae	1680	27259	13051	532	799	temp	-	3	-2433.18	4872.35	-0.0155926	0.0222961
Wolbachia	Diptera_minus_Culicidae	1680	27259	13051	532	799	temp	temp	4	-2431.6	4871.2	-0.0154466	0.0260984
Wolbachia	Diptera_minus_Culicidae	1680	27259	13051	532	799	K5	-	6	-2426.26	4864.51	na	na
Wolbachia	Diptera_minus_Culicidae	1680	27259	13051	532	799	K5	K5	10	-2420.56	4861.12	na	na
Wolbachia	Diptera_minus_Culicidae	1680	27259	13051	532	799	temp+K5	-	7	-2426.02	4866.04	0.00782871	0.475397
Wolbachia	Diptera_minus_Culicidae	1680	27259	13051	532	799	temp+K5	temp+K5	12	-2414.03	4852.06	0.0140397	0.198148
Wolbachia	Diptera_minus_Culicidae	1680	27259	13051	532	799	K30	-	23	-2365.89	4777.77	na	na
Wolbachia	Diptera_minus_Culicidae	1680	27259	13051	532	799	temp+K30	-	24	-2364.44	4776.87	-0.027076	0.0812324
Wolbachia	Hemiptera	1076	16779	6468	304	380	-	-	2	-1622.21	3248.42	na	na
Wolbachia	Hemiptera	1076	16779	6468	304	380	temp	-	3	-1619.69	3245.38	-0.0220632	0.0211739
Wolbachia	Hemiptera	1076	16779	6468	304	380	temp	temp	4	-1611.72	3231.44	-0.0236752	0.0141777
Wolbachia	Hemiptera	1076	16779	6468	304	380	K5	-	6	-1607.31	3226.62	na	na
Wolbachia	Hemiptera	1076	16779	6468	304	380	K5	K5	10	-1597.87	3215.74	na	na
Wolbachia	Hemiptera	1076	16779	6468	304	380	temp+K5	-	7	-1605.4	3224.8	0.0300539	0.0465448
Wolbachia	Hemiptera	1076	16779	6468	304	380	temp+K5	temp+K5	12	-1594.65	3213.3	0.0303553	0.0456947
Wolbachia	Hemiptera	1076	16779	6468	304	380	K31	-	23	-1559.73	3165.46	na	na
Wolbachia	Hemiptera	1076	16779	6468	304	380	temp+K31	-	24	-1559.71	3167.41	0.0040568	0.820387
Wolbachia	Hymenoptera	2087	17477	7330	626	1236	-	-	2	-2214.73	4433.46	na	na
Wolbachia	Hymenoptera	2087	17477	7330	626	1236	temp	-	3	-2212.38	4430.75	-0.0164191	0.0296231
Wolbachia	Hymenoptera	2087	17477	7330	626	1236	temp	temp	4	-2200	4408.01	-0.0178617	0.0186602
Wolbachia	Hymenoptera	2087	17477	7330	626	1236	K5	-	6	-2212.63	4437.27	na	na
Wolbachia	Hymenoptera	2087	17477	7330	626	1236	K5	K5	10	-2208.44	4436.88	na	na
Wolbachia	Hymenoptera	2087	17477	7330	626	1236	temp+K5	-	7	-2207.23	4428.46	-0.0392256	0.00120926
Wolbachia	Hymenoptera	2087	17477	7330	626	1236	temp+K5	temp+K5	12	-2188.56	4401.13	-0.0426174	0.000424532
Wolbachia	Hymenoptera	2087	17477	7330	626	1236	K31	-	23	-2142.99	4331.98	na	na
Wolbachia	Hymenoptera	2087	17477	7330	626	1236	temp+K31	-	24	-2142.82	4333.63	-0.0106114	0.558859
Wolbachia	Lepidoptera	1416	13024	4684	471	520	-	-	2	-1924.18	3852.36	na	na
Wolbachia	Lepidoptera	1416	13024	4684	471	520	temp	-	3	-1923.69	3853.38	0.00552884	0.320868
Wolbachia	Lepidoptera	1416	13024	4684	471	520	temp	temp	4	-1912.16	3832.32	0.00218984	0.695445
Wolbachia	Lepidoptera	1416	13024	4684	471	520	K5	-	6	-1920.64	3853.28	na	na
Wolbachia	Lepidoptera	1416	13024	4684	471	520	K5	K5	10	-1898.87	3817.73	na	na
Wolbachia	Lepidoptera	1416	13024	4684	471	520	temp+K5	-	7	-1907.03	3828.06	0.0640903	2.7047e-07
Wolbachia	Lepidoptera	1416	13024	4684	471	520	temp+K5	temp+K5	12	-1881.39	3786.78	0.0687784	4.23668e-08
Wolbachia	Lepidoptera	1416	13024	4684	471	520	K31	-	24	-1890.18	3828.36	na	na
Wolbachia	Lepidoptera	1416	13024	4684	471	520	temp+K31	-	25	-1882.27	3814.54	0.0705196	6.31426e-05
Wolbachia	Acari	249	4911	1490	55	65	-	-	2	-528.909	1061.82	na	na
Wolbachia	Acari	249	4911	1490	55	65	temp	-	3	-528.847	1063.69	0.00676754	0.725022
Wolbachia	Acari	249	4911	1490	55	65	temp	temp	4	-521.962	1051.92	0.00538117	0.776167
Wolbachia	Acari	249	4911	1490	55	65	K5	-	6	-521.691	1055.38	na	na
Wolbachia	Acari	249	4911	1490	55	65	K5	K5	10	-521.311	1062.62	na	na
Wolbachia	Acari	249	4911	1490	55	65	temp+K5	-	7	-521.592	1057.18	0.0100871	0.656898
Wolbachia	Acari	249	4911	1490	55	65	temp+K5	temp+K5	12	-508.058	1040.12	0.0149816	0.486651
Wolbachia	Acari	249	4911	1490	55	65	K31	-	16	-510.445	1052.89	na	na
Wolbachia	Acari	249	4911	1490	55	65	temp+K31	-	17	-510.212	1054.42	0.0201448	0.49254
Wolbachia	Chelicerata_minus_Acari	387	3499	656	267	283	-	-	2	-435.666	875.332	na	na
Wolbachia	Chelicerata_minus_Acari	387	3499	656	267	283	temp	-	3	-435.621	877.242	-0.00698531	0.759761
Wolbachia	Chelicerata_minus_Acari	387	3499	656	267	283	temp	temp	4	-421.013	850.027	0.0132534	0.560994
Wolbachia	Chelicerata_minus_Acari	387	3499	656	267	283	K5	-	6	-429.747	871.493	na	na
Wolbachia	Chelicerata_minus_Acari	387	3499	656	267	283	temp+K5	-	7	-429.282	872.563	-0.0261461	0.322562
Wolbachia	Chelicerata_minus_Acari	387	3499	656	267	283	K31	-	18	-414.085	864.169	na	na
Wolbachia	Chelicerata_minus_Acari	387	3499	656	267	283	temp+K31	-	19	-411.611	861.223	0.122639	0.0252977
Wolbachia	Araneae	329	3425	644	220	230	-	-	2	-406.344	816.687	na	na
Wolbachia	Araneae	329	3425	644	220	230	temp	-	3	-406.083	818.166	-0.0185305	0.458407
Wolbachia	Araneae	329	3425	644	220	230	temp	temp	4	-391.593	791.186	0.00756541	0.762817
Wolbachia	Araneae	329	3425	644	220	230	K5	-	6	-391.669	795.337	na	na
Wolbachia	Araneae	329	3425	644	220	230	temp+K5	-	7	-390.088	794.176	-0.0558157	0.0663249
Wolbachia	Araneae	329	3425	644	220	230	K31	-	16	-375.707	783.414	na	na
Wolbachia	Araneae	329	3425	644	220	230	temp+K31	-	17	-375.679	785.357	-0.0192059	0.79494
Cardinium	Mandibulata	1376	11757	2072	627	807	-	-	2	-721.096	1446.19	na	na
Cardinium	Mandibulata	1376	11757	2072	627	807	temp	-	3	-695.151	1396.3	0.12653	9.18909e-13
Cardinium	Mandibulata	1376	11757	2072	627	807	temp	temp	4	-688.959	1385.92	0.141913	4.368e-14
Cardinium	Mandibulata	1376	11757	2072	627	807	K5	-	6	-716.524	1445.05	na	na
Cardinium	Mandibulata	1376	11757	2072	627	807	K5	K5	10	-711.461	1442.92	na	na
Cardinium	Mandibulata	1376	11757	2072	627	807	temp+K5	-	7	-678.469	1370.94	0.214402	4.08727e-17
Cardinium	Mandibulata	1376	11757	2072	627	807	temp+K5	temp+K5	12	-669.191	1362.38	0.233259	6.25619e-18
Cardinium	Mandibulata	1376	11757	2072	627	807	K31	-	20	-670.329	1380.66	na	na
Cardinium	Mandibulata	1376	11757	2072	627	807	temp+K31	-	21	-653.796	1349.59	0.192048	6.73997e-09
Cardinium	Chelicerata	343	4716	1210	137	155	-	-	2	-484.948	973.897	na	na
Cardinium	Chelicerata	343	4716	1210	137	155	temp	-	3	-483.088	972.177	-0.0397792	0.0536547
Cardinium	Chelicerata	343	4716	1210	137	155	temp	temp	4	-480.097	968.194	-0.0565479	0.00885844
Cardinium	Chelicerata	343	4716	1210	137	155	K5	-	6	-481.838	975.676	na	na
Cardinium	Chelicerata	343	4716	1210	137	155	K5	K5	10	-477.4	974.8	na	na
Cardinium	Chelicerata	343	4716	1210	137	155	temp+K5	-	7	-480.211	974.421	-0.0446124	0.0699904
Cardinium	Chelicerata	343	4716	1210	137	155	temp+K5	temp+K5	12	-473.399	970.798	-0.0603724	0.0184203
Cardinium	Chelicerata	343	4716	1210	137	155	K31	-	21	-466.164	974.328	na	na
Cardinium	Chelicerata	343	4716	1210	137	155	temp+K31	-	22	-466.099	976.199	-0.0121617	0.711052
Cardinium	Hemiptera	535	6127	1596	176	224	-	-	2	-440.403	884.805	na	na
Cardinium	Hemiptera	535	6127	1596	176	224	temp	-	3	-425.005	856.01	0.14853	4.20887e-08
Cardinium	Hemiptera	535	6127	1596	176	224	temp	temp	4	-421.402	850.804	0.161771	1.19141e-08
Cardinium	Hemiptera	535	6127	1596	176	224	K5	-	5	-432.66	875.32	na	na
Cardinium	Hemiptera	535	6127	1596	176	224	K5	K5	8	-430.542	877.083	na	na
Cardinium	Hemiptera	535	6127	1596	176	224	temp+K5	-	6	-422.519	857.039	0.172722	8.49376e-06
Cardinium	Hemiptera	535	6127	1596	176	224	temp+K5	temp+K5	10	-415.719	851.438	0.204559	5.32498e-07
Cardinium	Hemiptera	535	6127	1596	176	224	K31	-	18	-413.819	863.637	na	na
Cardinium	Hemiptera	535	6127	1596	176	224	temp+K31	-	19	-409.086	856.172	0.134239	0.0025448
Cardinium	Mandibulata_minus_Hemiptera	841	5630	476	451	583	-	-	2	-250.004	504.007	na	na
Cardinium	Mandibulata_minus_Hemiptera	841	5630	476	451	583	temp	-	3	-248.393	502.787	0.0521021	0.0711145
Cardinium	Mandibulata_minus_Hemiptera	841	5630	476	451	583	temp	temp	4	-246.217	500.434	0.072312	0.0164706
Cardinium	Mandibulata_minus_Hemiptera	841	5630	476	451	583	K5	-	6	-247.321	506.641	na	na
Cardinium	Mandibulata_minus_Hemiptera	841	5630	476	451	583	K5	K5	10	-237.354	494.707	na	na
Cardinium	Mandibulata_minus_Hemiptera	841	5630	476	451	583	temp+K5	-	7	-236.069	486.138	0.207324	1.03927e-06
Cardinium	Mandibulata_minus_Hemiptera	841	5630	476	451	583	temp+K5	temp+K5	12	-224.396	472.792	0.219698	3.5587e-07
Cardinium	Mandibulata_minus_Hemiptera	841	5630	476	451	583	K31	-	18	-232.469	500.938	na	na
Cardinium	Mandibulata_minus_Hemiptera	841	5630	476	451	583	temp+K31	-	19	-225.151	488.302	0.227363	5.35079e-05
Cardinium	Acari	187	3372	750	39	44	-	-	2	-298.14	600.28	na	na
Cardinium	Acari	187	3372	750	39	44	temp	-	3	-297.746	601.491	-0.0219264	0.370406
Cardinium	Acari	187	3372	750	39	44	temp	temp	4	-295.561	599.121	-0.0401248	0.121952
Cardinium	Acari	187	3372	750	39	44	K5	-	6	-295.165	602.33	na	na
Cardinium	Acari	187	3372	750	39	44	K5	K5	10	-292.851	605.703	na	na
Cardinium	Acari	187	3372	750	39	44	temp+K5	-	7	-295.121	604.242	-0.00913796	0.765145
Cardinium	Acari	187	3372	750	39	44	temp+K5	temp+K5	12	-291.06	606.119	-0.0230834	0.467847
Cardinium	Acari	187	3372	750	39	44	K31	-	15	-290.739	611.478	na	na
Cardinium	Acari	187	3372	750	39	44	temp+K31	-	16	-290.46	612.92	-0.0300635	0.440222
Cardinium	Chelicerata_minus_Acari	156	1344	460	98	111	-	-	2	-186.075	376.151	na	na
Cardinium	Chelicerata_minus_Acari	156	1344	460	98	111	temp	-	3	-183.822	373.644	-0.0838396	0.0413965
Cardinium	Chelicerata_minus_Acari	156	1344	460	98	111	temp	temp	4	-182.296	372.591	-0.109573	0.00944063
Cardinium	Chelicerata_minus_Acari	156	1344	460	98	111	K5	-	6	-172.391	356.783	na	na
Cardinium	Chelicerata_minus_Acari	156	1344	460	98	111	K5	K5	10	-170.181	360.362	na	na
Cardinium	Chelicerata_minus_Acari	156	1344	460	98	111	temp+K5	-	7	-172.054	358.109	-0.0506876	0.411093
Cardinium	Chelicerata_minus_Acari	156	1344	460	98	111	temp+K5	temp+K5	12	-168.286	360.572	-0.0436901	0
Cardinium	Chelicerata_minus_Acari	156	1344	460	98	111	K31	-	18	-161.337	358.674	na	na
Cardinium	Chelicerata_minus_Acari	156	1344	460	98	111	temp+K31	-	19	-161.243	360.486	0.0433847	0.665521
Cardinium	Fulgoromorpha (Hemiptera)	61	1473	653	8	8	-	-	2	-103.701	211.402	na	na
Cardinium	Fulgoromorpha (Hemiptera)	61	1473	653	8	8	temp	-	3	-102.42	210.839	0.0991478	0.105848
Cardinium	Fulgoromorpha (Hemiptera)	61	1473	653	8	8	temp	temp	4	-100.861	209.723	0.0825338	0.184735
Cardinium	Fulgoromorpha (Hemiptera)	61	1473	653	8	8	K5	-	4	-102.596	213.192	na	na
Cardinium	Fulgoromorpha (Hemiptera)	61	1473	653	8	8	K5	K5	6	-101.467	214.934	na	na
Cardinium	Fulgoromorpha (Hemiptera)	61	1473	653	8	8	temp+K5	-	5	-101.954	213.907	0.119654	0.248348
Cardinium	Fulgoromorpha (Hemiptera)	61	1473	653	8	8	temp+K5	temp+K5	8	-100.366	216.731	0.0969687	0.34728
Cardinium	Fulgoromorpha (Hemiptera)	61	1473	653	8	8	K31	-	8	-100.484	216.968	na	na
Cardinium	Fulgoromorpha (Hemiptera)	61	1473	653	8	8	temp+K31	-	9	-99.6461	217.292	0.151515	0.190799
Cardinium	Sternorrhynca (Hemiptera)	296	989	55	131	163	-	-	2	-121.654	247.308	na	na
Cardinium	Sternorrhynca (Hemiptera)	296	989	55	131	163	temp	-	3	-120.953	247.907	0.0517676	0.243438
Cardinium	Sternorrhynca (Hemiptera)	296	989	55	131	163	temp	temp	4	-120.839	249.678	0.060988	0.194389
Cardinium	Sternorrhynca (Hemiptera)	296	989	55	131	163	K5	-	5	-120.845	251.689	na	na
Cardinium	Sternorrhynca (Hemiptera)	296	989	55	131	163	K5	K5	8	-119.034	254.067	na	na
Cardinium	Sternorrhynca (Hemiptera)	296	989	55	131	163	temp+K5	-	6	-120.773	253.546	0.0260003	0.707861
Cardinium	Sternorrhynca (Hemiptera)	296	989	55	131	163	temp+K5	temp+K5	10	-118.659	257.318	0.0411994	0.566965
Cardinium	Sternorrhynca (Hemiptera)	296	989	55	131	163	K31	-	14	-116.336	260.672	na	na
Cardinium	Sternorrhynca (Hemiptera)	296	989	55	131	163	temp+K31	-	15	-116.252	262.504	0.0308212	0.68556

### Sheet: Note
Note
For each taxonomic subset of the total database, we indicate:
n_screens	the total number of populations screened
n_individuals	the total number of individuals across all populations
n_infected	the total number of individuals infected with the named bacterium
min(n_species)	The minimum number of species represented (counting named species only)
max(n_species)	The number of species represented, assuming that each partially identified population (e.g., Drosophila spp.) came from a distinct and otherwise unsampled species
MeanPrevalence_model	The model fit to the mean prevalence parameter of the Beta distribution
rho_model	The model fit to the correlation parameter of the Beta distribution which describes how much of the variance in infection was distributed within or between populations
		-	A single parameter value applying to all data sets
		temp	Mean temperature (1970-2000) included as a linear predictor of logit transformed parameters
		K5	Five, higher-level Köppen climates as categorical predictors
		K31	Up to 31 finer-grained Köppen climates as categorical predictors
np	The total number of model parameters
lnL	Maximized log Likelihood
AIC	Akaike Information Criterion (increase in Maximized log likeihood, penalized by the number of model parameters)
temp-slope	The best-fit slope for Mean Temperature (where included in the model)
temp-p.value	The p-value associated with including Mean Temperature in the model.
