## Supplementary material for "*Wolbachia, Cardinium* and climate: an analysis of global data"

### Sheet: Results
KoppenBroad	Hostgroup	n_screens	n_individuals	n_infected	min(n_species)	max(n_species)	lnL	AIC	temp-slope	temp-p.value
A	Mandibulata	1377	24156	9958	542	823	-2093.8	4193.59	0.00609758	0.807325
B	Mandibulata	868	8554	3456	378	585	-1020.67	2047.34	0.0172006	0.242431
C	Mandibulata	4885	58007	28008	1473	2208	-6644.31	13294.6	0.0305817	9.15887e-07
D	Mandibulata	822	11254	6238	343	350	-1153.81	2313.62	-0.015572	0.361861
E	Mandibulata	36	298	74	25	27	-29.7331	65.4662	0.105517	0.361213
A	Coleoptera	129	614	14	74	123	-46.7803	99.5607	-0.0462578	0.793439
B	Coleoptera	46	142	32	31	45	-23.2727	52.5455	-0.227765	0.0167402
C	Coleoptera	325	4366	1542	114	152	-434.415	874.829	0.0488769	0.075625
D	Coleoptera	67	644	353	20	21	-125.652	257.304	0.184741	0.0223755
A	Diptera	448	10336	5215	140	198	-796.528	1599.06	0.0220096	0.566481
B	Diptera	126	2859	1565	38	58	-222.079	450.158	0.0166561	0.645319
C	Diptera	1415	23796	14863	416	614	-2132.47	4270.95	0.0838889	1.78706e-13
D	Diptera	179	3813	2960	73	74	-293.817	593.635	-0.0636046	0.0996114
E	Diptera	26	166	34	16	17	-15.0582	36.1163	0.0441669	0
A	Culicidae (Diptera)	153	4838	3541	40	46	-342.904	691.808	0.0922726	0.446043
B	Culicidae (Diptera)	34	961	822	7	7	-65.6432	137.286	-0.0702041	0.281428
C	Culicidae (Diptera)	301	7210	6571	39	43	-306.491	618.981	0.181129	2.9e-05
D	Culicidae (Diptera)	25	701	652	3	3	-30.7316	67.4632	-0.250677	0.050526
A	Diptera_minus_Culicidae	295	5498	1674	100	152	-421.911	849.822	-0.166017	0.000299153
B	Diptera_minus_Culicidae	91	1897	743	31	50	-140.104	286.209	-0.0428669	0.357149
C	Diptera_minus_Culicidae	1114	16586	8292	377	571	-1590.12	3186.23	0.0330192	0.00626622
D	Diptera_minus_Culicidae	154	3112	2308	70	71	-239.217	484.434	-0.119813	0.00627498
A	Hemiptera	158	2786	862	70	99	-235.226	476.452	0.0876009	0.335944
B	Hemiptera	159	2054	488	55	72	-180.105	366.21	0.0502079	0.113509
C	Hemiptera	664	10482	4261	198	228	-1073.48	2152.96	0.0367036	0.041423
D	Hemiptera	94	1453	857	29	29	-102.248	210.495	-0.206115	0.0125005
A	Hymenoptera	211	3961	1754	74	149	-266.946	539.891	0.138628	0.0992149
B	Hymenoptera	364	1981	1145	150	288	-374.531	755.062	0.03393	0.456274
C	Hymenoptera	1425	9318	3673	407	800	-1439.47	2884.93	-0.0367472	0.00518211
D	Hymenoptera	83	2156	718	45	48	-105.987	217.974	-0.320467	1.50762e-05
A	Lepidoptera	290	4226	1571	116	146	-503.52	1013.04	0.00831333	0.85378
B	Lepidoptera	109	1170	183	67	68	-146.754	299.508	0.0222401	0.325492
C	Lepidoptera	636	4639	1708	181	198	-773.769	1553.54	0.125367	2.01129e-11
D	Lepidoptera	379	2987	1222	168	169	-451.641	909.282	0.0164656	0.5394
A	Orthoptera	16	151	6	10	16	-10.3899	26.7798	2.09339	0.652113
C	Orthoptera	33	1053	731	8	17	-69.6015	145.203	0.138597	0.25246
D	Orthoptera	10	136	122	1	1	-10.519	27.0379	0.326607	0.156623
A	Other Mandibulata	125	2082	536	58	92	-162.547	331.095	-0.142964	0.13698
B	Other Mandibulata	61	345	43	37	51	-41.327	88.6539	-0.0739933	0.363058
C	Other Mandibulata	387	4353	1230	149	199	-578.55	1163.1	-0.0480922	0.0337939
D	Other Mandibulata	10	65	6	7	8	-9.19739	24.3948	0.076108	0.718072

### Sheet: Note
Note
KoppenBroad	the higher-level climatic zone
	A	tropical
	B	arid
	C	temperate
	D	continental
	E	polar
n_screens	the total number of populations screened
n_individuals	the total number of individuals across all populations
n_infected	the total number of individuals infected with the named bacterium
min(n_species)	the minimum number of species represented (counting named species only)
max(n_species)	the number of species represented, assuming that each partially identified population (e.g., Drosophila spp.) came from a distinct and otherwise unsampled species
lnL	Maximized log Likelihood
AIC	Akaike Information Criterion (increase in Maximized log likeihood, penalized by the number of model parameters, which was 3 in all cases shown)
temp-slope	the best-fit slope for Mean Temperature
temp-p.value	the p-value associated with including Mean Temperature in the model.
